# Heterologous expression of insect IRs in transgenic *Drosophila melanogaster*

**DOI:** 10.1101/2023.09.12.557369

**Authors:** Alberto Maria Cattaneo, Cristina M. Crava, William B Walker

## Abstract

Among insect chemosensory receptors, the broadly conserved Ionotropic Receptors (IRs) remain some of the least investigated. Several studies have documented IR activation by recording insect’s neuronal activity *in situ*, some demonstrated their activation when expressed in oocytes from *Xenopus*, others made use of the *Drosophila* “ionotropic receptor decoders” to functionally mis-express IRs from the same species or from the closely related *D. sechellia*. Here we demonstrated that both substituting tuning IRs of *D. melanogaster* and expressing heterologous IRs from other insects alongside the *Drosophila* native ones result in functional heteromeric complexes. By these methods, we functionally characterized the IR41a1 subunit of the codling moth *Cydia pomonella*, which demonstrated binding to polyamines with different pharmacological characteristics and the IR75d subunit of the spotted wing drosophila *Drosophila suzukii*, which binds hexanoic acid. Then we expressed the *D. suzukii* acid sensor IR64a into the *D. melanogaster* “ionotropic receptor decoder” neuron, which resulted in the inhibition to the main activators of other neurons housed in the same sensillum of *D. melanogaster*, as an evidence of its possible functional expression, but it did not show response to acids. *In situ* hybridization on the antennae of *D. suzukii* unveiled a wide expression of this subunit in neurons proximal to the sacculus. Structural analysis did not explain absence of IR64a binding to acids, but it identified key amino acid features that may justify possible hexanoic acid binding for IR75d. While our findings add to the derophanization efforts conducted on the chemosensors of the aforementioned pests, they demonstrated potential for the use of neurons of transgenic *Drosophila* as a tool to functionally characterize IRs from different insect species.
