## Supplementary data file 1 for "Heterologous expression of insect IRs in transgenic *Drosophila melanogaster*"

### Sheet: Oregon - WT
Spikes/0.5sec	Rep1	Rep2	Rep3	Rep4	Rep5	Rep6	Rep7	p-value	Significance	Average	Std.Err.
Phenylacetaldehyde (ac4)	13	19	14	8	11	17	60	0.0455179	*	13.6667	1.62617
3-octanol (ac3)	6	4	12	-1	-2	-1	-13	0.592461		3	2.22111
Pyridine (ac2)	5	9	9	0	-5	1	-18	0.741106		3.16667	2.25709
Putrescine (ac2)	-4	-4	12	7	-1	5	-2	0.791131		2.5	2.66771
Pyrrolidine (ac1/ac2/ac4)	65	28	40	14	19	21	15	0.00403247	*	31.1667	7.70029
Dimethylamine (ac1/ac4)	3	5	17	19	15	24	29	0.0153714	*	13.8333	3.35079
Ammonium hydroxide (ac1/ac4)	13	6	4	29	30	12	19	0.0129885	*	15.6667	4.59468
Phenylaceic acid (ac4)	9	13	6	9	14	12	41	0.0452563	*	10.5	1.23153
2-phenyletylamine (ac1/ac4)	16	20	30	44	80	51	38	0.002937	*	40.1667	9.68303
Ammonia (ac1/ac4)	18	32	15	46	1	57	-1	0.0256016	*	28.1667	8.52219
Cadaverine (ac2)	0	1	3	-4	3	7	-9	0.687824		1.66667	1.49815
Spermidine (ac2)	-5	5	-5	1	7	5	3	0.89017		1.33333	2.1551
Hexylamine	73	56	63	43	28	42	25	0.000205657	*	50.8333	6.6504
Triethylamine	-6	-34	4	-3	-7	0	-8	0.102815		-7.66667	5.51765
Buthylamine	8	9	35	53	13	33	35	0.00752895	*	25.1667	7.38655
Benzaldehyde	5	-5	14	1	10	2	-	0.100552		4.5	2.76586
Beta citronellol	2	-1	-17	10	-5	-4	-	0.900482		-2.5	3.64005
Formic acid	13	1	11	-1	-2	0	-	0.456326		3.66667	2.67914
Acetic acid (ac2)	3	1	25	0	-1	2	4	0.354372		5	4.04145
Propionic acid	5	1	-14	3	1	-14	-	0.207611		-3	3.53082
Butanoic acid	1	0	8	-1	8	1	-	0.73599		2.83333	1.66166
Hexanoic acid	1	7	1	0	3	0	-	0.942869		2	1.09545
Octanoi acid	4	-1	-1	-4	4	2	-	0.608359		0.666667	1.30809
Solvent - Water	7	0	1	5	-3	1	-3	SOLV		1.83333	1.47007
Solvent - Ethanol	-4	2	-1	-1	-2	-6	3	SOLV		-2	1.12546

### Sheet: w;pIR76a-Gal4;pUASCpomIR41a1
Spikes/0.5sec	Rep1	Rep2	Rep3	Rep4	Rep5	Rep6	Rep7	p value	Significance	AVERAGE	Std.Err.
Phenylacetaldehyde (ac4)	12	-5	8	14	-4	-6	8	0.116232		3.16667	3.46754
3-octanol (ac3)	-5	-7	9	15	8	10	-6	0.627791		5	3.35517
Pyridine (ac2)	21	10	20	11	10	5	13	0.00470647	*	12.8333	2.38347
Putrescine (ac2)	27	29	37	28	22	27	31	7.97665e-06	*	28.3333	1.84649
Pyrrolidine (ac1/ac2/ac4)	37	49	29	20	24	29	32	0.000160329	*	31.3333	3.91821
Dimethylamine (ac1/ac4)	-3	-7	-1	-3	6	4	-11	0.893991		-0.666667	1.83095
Ammonium hydroxide (ac1/ac4)	15	-2	11	18	7	23	8	0.00452608	*	12	3.32952
Phenylaceic acid (ac4)	8	-2	4	27	-6	-2	-2	0.167159		4.83333	4.51294
2-phenyletylamine (ac1/ac4)	2	39	25	40	5	4	52	0.0167762	*	19.1667	6.73336
Ammonia (ac1(ac4)	27	33	6	13	8	14	46	0.0101993	*	16.8333	4.08073
Cadaverine (ac2)	19	-6	18	19	22	17	17	0.0031879	*	14.8333	3.90909
Spermidine (ac2)	22	23	36	40	20	31	30	3.47393e-05	*	28.6667	3.11372
Hexylamine	27	21	20	17	22	36	27	0.000125154	*	23.8333	2.56812
Triethylamine	2	-2	3	-5	-8	3	-	1		-1.16667	1.88709
Buthylamine	32	3	19	11	4	25	13	0.00665174	*	15.6667	4.41858
Benzaldehyde	3	-2	0	1	2	2	-8	0.668767		1	0.676123
Beta citronellol	-7	0	-2	-6	-4	-4	-2	0.0194832	*	-3.83333	0.968553
Formic acid	6	1	-1	-18	1	3	9	0.640664		-1.33333	3.21307
Acetic acid (ac2)	4	-3	10	4	-12	16	3	0.220666		3.16667	3.70649
Propionic acid	7	1	0	1	1	9	-7	0.096041		3.16667	1.44255
Butanoic acid	6	-7	-7	-13	-5	6	-9	0.483401		-3.33333	2.91466
Hexanoic acid	0	-1	6	-1	15	-2	0	0.122803		2.83333	2.50048
Octanoi acid	-4	0	-5	2	-2	4	5	0.390071		-0.833333	1.31837
Solvent - Water	-1	-2	-2	2	-1	-3	-6	SOLV		-1.16667	0.651007
Solvent - Ethanol	1	6	1	-2	-7	2	6	SOLV		0.166667	1.64606

### Sheet: w;pIR75dGal4;IR75KO
Spikes/0.5sec	Rep1	Rep2	Rep3	Rep4	Rep5	Rep6	Rep7	p value	significance	Average	Std.Err.
Phenylacetaldehyde (ac4)	13	4	23	18	8	16	18	0.000994996	*	14.2857	0.79399
3-octanol (ac3)	2	3	-1	-2	3	-6	-13	0.750577		-2	0.712364
Pyridine (ac2)	2	-2	-10	4	5	-2	-17	0.40904		-2.85714	0.978446
Putrescine (ac2)	6	-5	-3	-2	11	-6	17	0.328302		2.57143	1.08554
Pyrrolidine (ac1/ac2/ac4)	29	27	17	10	6	1	-4	0.027978	*	12.2857	1.54165
Dimethylamine (ac1/ac4)	4	2	33	13	9	10	1	0.0262171	*	10.2857	1.33777
Ammonium hydroxide (ac1/ac4)	5	1	21	20	4	15	13	0.00722882	*	11.2857	0.979172
Phenylaceic acid (ac4)	4	7	25	9	3	15	31	0.0154172	*	13.4286	1.32308
2-phenyletylamine (ac1/ac4)	5	8	35	19	10	34	49	0.0220649	*	22.8571	2.04115
Ammonia (ac1/ac4)	11	2	13	22	8	11	11	0.00282236	*	11.1429	0.731075
Cadaverine (ac2)	-6	1	9	4	3	7	6	0.0589263		3.42857	0.602058
Spermidine (ac2)	-3	7	3	13	5	-12	-9	0.607972		0.571429	1.09694
Hexylamine	35	34	15	70	19	32	34	0.00249979	*	34.1429	2.16649
Triethylamine	-9	7	8	-3	7	11	6	0.0908881		3.85714	0.870834
Buthylamine	21	1	30	19	14	5	20	0.00564882	*	15.7143	1.21703
Benzaldehyde	-1	4	-13	4	9	-3	-1	0.522236		-0.142857	0.853522
Beta citronellol	9	2	0	-4	2	16	-21	0.702312		0.571429	1.41044
Formic acid	-4	-1	2	1	2	4	6	0.128857		1.42857	0.398112
Acetic acid (ac2)	-1	5	-3	3	5	1	6	0.107596		2.28571	0.415581
Propionic acid	-3	-4	0	-6	0	2	10	0.562052		-0.142857	0.640385
Butanoic acid	1	-1	-3	-3	1	12	19	0.167231		3.71429	1.03355
Hexanoic acid	5	7	-2	0	-3	-1	-5	0.386255		0.142857	0.529848
Octanoi acid	-8	1	8	1	-7	5	12	0.34892		1.71429	0.902496
Solvent - Water	0	-3	-1	-4	-1	3	-5	SOLV		-1.57143	0.329761
Solvent - Ethanol	1	-1	-8	7	3	-5	-6	SOLV		-1.28571	0.656821

### Sheet: w;UASDsuzIR75d;IR75KO
Spikes/0.5sec	Rep1	Rep2	Rep3	Rep4	Rep5	Rep6	Rep7	p value	significance	Average	Std.Err.
Phenylacetaldehyde (ac4)	-2	18	24	7	15	11	10	0.00465002	*	11.8571	3.14286
3-octanol (ac3)	0	-1	0	-5	-2	-10	-13	0.0444512	*	-4.42857	1.96223
Pyridine (ac2)	-5	6	-4	-7	4	0	1	0.346724		-0.714286	1.82201
Putrescine (ac2)	2	5	3	11	1	1	-3	0.60932		2.85714	1.63923
Pyrrolidine (ac1/ac2/ac4)	14	27	23	12	12	3	24	0.000542678	*	16.4286	3.22828
Dimethylamine (ac1/ac4)	8	14	15	11	1	0	15	0.00167628	*	9.14286	2.42437
Ammonium hydroxide (ac1/ac4)	17	17	17	-1	7	9	6	0.0217203	*	10.2857	2.64318
Phenylaceic acid (ac4)	16	22	16	-3	3	18	49	0.0399688	*	17.2857	6.26295
2-phenyletylamine (ac1/ac4)	34	58	23	15	24	31	56	0.00168586	*	34.4286	6.26729
Ammonia (ac1/ac4)	49	33	21	15	12	13	18	0.00827819	*	23	5.09435
Cadaverine (ac2)	-2	0	4	2	-3	1	11	0.92955		1.85714	1.76512
Spermidine (ac2)	2	8	3	-3	0	2	-1	0.93765		1.57143	1.3248
Hexylamine	34	13	16	24	30	16	28	0.00223518	*	23	3.06283
Triethylamine	-10	17	12	1	7	2	-24	0.850452		0.714286	5.25409
Buthylamine	5	8	15	9	26	13	-9	0.143629		9.57143	4.02289
Benzaldehyde	-1	5	5	-1	0	8	9	0.250152		3.57143	1.60144
Beta citronellol	5	0	-12	-4	11	2	9	0.937162		1.57143	2.98294
Formic acid	-6	-2	9	2	10	8	13	0.294721		4.85714	2.6406
Acetic acid (ac2)	-3	-2	6	-3	0	6	14	0.732651		2.57143	2.40888
Propionic acid	1	-3	1	4	8	7	6	0.543276		3.42857	1.49375
Butanoic acid	-8	0	7	6	7	10	20	0.223853		6	3.25869
Hexanoic acid	2	6	9	-3	19	0	4	0.295331		5.28571	2.72304
Octanoi acid	-4	2	9	4	-2	6	14	0.2284		4.14286	2.35462
Solvent - Water	-3	5	8	2	-2	-2	4	SOLV		1.71429	1.58436
Solvent - Ethanol	2	5	6	-7	1	-2	4	SOLV		1.28571	1.71429

### Sheet: w;UASDsuzIR75d-IR75dGal4;IR75KO
Spikes/0.5sec	Rep1	Rep2	Rep3	Rep4	Rep5	Rep6	Rep7	Rep8	Rep9	p value	Significance	Average	Std.Err.
Phenylacetaldehyde (ac4)	20	14	10	11	15	10	5	-1	8	0.00766973	*	10.5	2.13065
3-octanol (ac3)	-	-2	-4	14	-9	-2	-11	-7	4	0.90622		-3	2.91548
Pyridine (ac2)	8	-3	2	9	-1	4	-10	-15	4	0.59454		-0.75	2.80447
Putrescine (ac2)	20	2	0	0	-3	8	8	7	-3	0.288062		5.25	2.42179
Pyrrolidine (ac1/ac2/ac4)	20	5	46	10	4	31	33	15	21	0.00315461	*	20.5	4.99206
Dimethylamine (ac1/ac4)	19	1	13	6	0	13	4	10	7	0.00736634	*	8.25	2.20929
Ammonium hydroxide (ac1/ac4)	22	12	9	6	7	15	17	17	12	0.00066016	*	13.125	1.86392
Phenylaceic acid (ac4)	23	6	12	11	29	66	30	49	11	0.00888927	*	28.25	6.83537
2-phenyletylamine (ac1/ac4)	18	17	13	27	15	47	49	48	44	0.00248704	*	29.25	5.35338
Ammonia (ac1(ac4)	13	13	25	10	0	27	12	35	19	0.00457518	*	16.875	3.74351
Cadaverine (ac2)	15	3	2	-2	0	1	9	4	4	0.281743		4	1.83442
Spermidine (ac2)	16	1	10	-3	-5	12	11	6	-2	0.212637		6	2.53233
Hexylamine	26	30	81	44	34	24	27	41	28	0.000338831	*	38.375	6.21554
Triethylamine	5	-2	-2	-5	-13	-5	-9	-24	-4	0.0105638	*	-6.875	2.90286
Buthylamine	11	3	16	8	-18	9	-30	-25	3	0.43566		-3.25	6.03627
Benzaldehyde	9	3	3	2	31	-15	-12	-18	2	0.555536		0.375	5.2793
Beta citronellol	-1	2	3	2	-7	-10	4	-7	-1	1		-1.75	1.81484
Formic acid	16	-1	1	1	10	7	6	-3	-	0.340059		4.625	2.24354
Acetic acid (ac2)	16	3	4	-6	-1	14	5	14	-	0.260525		6.125	2.78669
Propionic acid	23	1	2	-8	16	-4	0	11	-2	0.533112		5.125	3.52063
Butanoic acid	32	0	-1	-3	3	11	0	-4	2	0.478841		4.75	3.9831
Hexanoic acid	17	4	-2	8	13	21	12	15	3	0.0194938	*	11	2.46885
Octanoi acid	13	7	0	0	1	-3	4	-6	6	0.801868		2	1.98406
Solvent - Water	9	-4	3	9	-4	0	4	0	0	SOLV		2.125	1.70375
Solvent - Ethanol	5	0	-1	5	8	1	-19	-10	-4	SOLV		-1.375	2.98641

### Sheet: w;BlCyO;pIR84aKOGal4
Spikes/0.5sec	Rep1	Rep2	Rep3	Rep4	Rep5	Rep6	Rep7	p value	Significance	Average	Std.Err.
Phenylacetaldehyde (ac4)	-5	-3	0	0	4	-1	2	0.889579		-0.833333	1.24944
3-octanol (ac3)	-3	-9	-3	6	0	-4	-1	0.479432		-2.16667	2.02347
Pyridine (ac2)	7	2	0	6	16	-17	5	0.523313		2.33333	4.4771
Putrescine (ac2)	8	-1	1	17	-9	3	-9	0.735765		3.16667	3.58159
Pyrrolidine (ac1/ac2/ac4)	26	21	19	19	16	27	16	6.09128e-05	*	21.3333	1.76383
Dimethylamine (ac1/ac4)	18	2	22	10	13	1	5	0.01669	*	11	3.4448
Ammonium hydroxide (ac1/ac4)	17	10	12	19	7	4	27	0.00382714	*	13.7143	2.34876
Phenylaceic acid (ac4)	-1	1	2	1	1	7	11	0.14683		1.83333	1.10805
2-phenyletylamine (ac1/ac4)	26	27	20	20	21	32	60	0.000958346	*	24.3333	1.97765
Ammonia (ac1/ac4)	18	31	16	21	11	50	52	0.00384448	*	24.5	5.77783
Cadaverine (ac2)	7	-1	-3	14	-5	-4	3	0.627154		1.33333	3.08401
Spermidine (ac2)	1	-4	5	0	6	-4	-9	0.834973		0.666667	1.74483
Hexylamine	78	53	24	26	45	13	38	0.00167831	*	39.8333	9.69335
Triethylamine	6	2	7	15	10	-7	5	0.13953		5.5	3.06322
Buthylamine	14	11	14	33	9	6	35	0.0114432	*	14.5	3.90512
Benzaldehyde	-4	3	1	8	-11	-3	4	0.942365		-1	2.67083
Beta citronellol	1	1	1	0	-1	-13	-9	0.328349		-1.83333	2.25709
Formic acid	-1	-17	5	2	7	-6	2	0.784603		-1.66667	3.5932
Acetic acid (ac2)	-2	-7	2	-2	3	-13	0	0.305854		-3.16667	2.44154
Propionic acid	0	3	0	4	-11	5	3	0.800604		0.166667	2.3863
Butanoic acid	-3	7	7	3	4	2	-5	0.420395		3.33333	1.52023
Hexanoic acid	-5	6	10	-1	-6	0	-8	0.894319		0.666667	2.55169
Octanoi acid	-9	-1	1	-13	-17	-1	-4	0.0563804		-6.66667	3.02948
Solvent - Water	4	1	0	-7	0	-2	3	SOLV		-0.666667	1.49815
Solvent - Ethanol	4	2	-1	0	-7	-2	3	SOLV		-0.666667	1.542

### Sheet: w;UASDsuzIR64a;pIR84a-Gal4
Spikes/0.5sec	Rep1	Rep 2	Rep3	Rep4	Rep5	p-value	Significance	AVERAGE	Std.Err.
Phenylacetaldehyde (ac4)	3	5	8	-10	0	0.78512		1.2	3.08869
3-octanol (ac3)	9	11	9	3	3	0.245749		7	1.67332
Pyridine (ac2)	-6	7	-11	-2	2	0.0639665		-2	3.11448
Putrescine (ac2)	11	-11	10	-6	3	0.869869		1.4	4.34281
Pyrrolidine (ac1/ac2/ac4)	39	15	1	26	3	0.174054		16.8	7.14423
Dimethylamine (ac1/ac4)	12	2	-5	12	8	0.461486		5.8	3.2619
Ammonium hydroxide (ac1/ac4)	5	10	-5	18	13	0.175431		8.2	3.91663
Phenylaceic acid (ac4)	-5	13	6	2	-9	0.823311		1.4	3.9064	Specifica queste due osservazioni nelle tue discussioni. Una volta discusse, puoi sempre dire che hai analizzato questi recettori nell´ab3A e purtroppo non vanno e mettici un supplementare. Specifica che contrariamente aglialtri recettori che hai studiato mancano effetti evidenti in uno screening di un sufficiente numero di repliche. Ulteriori esperimenti ampliando il numero di repliche o tentand…
2-phenyletylamine (ac1/ac4)	7	41	10	34	13	0.041386	*	21	6.89202	Note: for 2-phenylethilamine, although the overall effect reluted significant when compared with the solvent (ethanolr), it is still at the limit of significance: not all replicates have an evident effect.
Ammonia (ac1/ac4)	4	35	14	36	11	0.0389863	*	20	6.53452
Cadaverine (ac2)	-1	-5	-10	-1	-6	0.0856236		-4.6	1.69115
Spermidine (ac2)	4	8	4	6	5	0.168838		5.4	0.748331
Hexylamine	19	21	17	33	46	0.00464132	*	27.2	5.4626
Triethylamine	11	10	4	0	1	0.515467		5.2	2.26716
Buthylamine	7	30	7	30	8	0.0546963	Note: for butylamine spike counting resulted at the limit of significance when compared with the solvent (water). We observed a sort of convincing effect only for two replicates but missing in others.	16.4	5.55518
Benzaldehyde	2	4	3	3	4	0.717428		3.2	0.374166
Beta citronellol	-2	-1	8	0	0	0.364158		1	1.78885
Formic acid	-1	16	21	4	-2	0.34236		7.6	4.63249
Acetic acid (ac2)	-1	23	1	4	15	0.172711		8.4	4.57821
Propionic acid	3	20	15	9	1	0.132023		9.6	3.57211
Butanoic acid	-2	1	7	7	9	0.210295		4.4	2.08806
Hexanoic acid	2	8	3	-2	11	0.417349		4.4	2.29347
Octanoi acid	-4	20	0	6	1	0.586078		4.6	4.16653
Solvent - Water	-5	4	2	4	7	SOLV		2.4	2.01494
Solvent - Ethanol	0	6	1	6	5	SOLV		3.6	1.28841

### Sheet: w;UASCpomIR64a;pIR84a-Gal4
Spikes/0.5sec	Rep1	Rep 2	Rep3	Rep4	Rep5	Rep6	p-value	Significance	AVERAGE	Std.Err.
Phenylacetaldehyde (ac4)	-2	6	6	7	2	2	0.714419		3.5	1.40831
3-octanol (ac3)	19	8	-7	2	2	10	0.890303		5.66667	3.60247
Pyridine (ac2)	3	22	-6	3	5	17	0.460118		7.33333	4.20053
Putrescine (ac2)	-5	-5	-6	0	-13	11	0.162485		-3	3.27618
Pyrrolidine (ac1/ac2/ac4)	49	-2	18	-12	16	10	0.277561		13.1667	8.54173
Dimethylamine (ac1/ac4)	16	0	2	0	-1	-7	0.816231		1.66667	3.12694
Ammonium hydroxide (ac1/ac4)	32	9	12	9	3	18	0.0584437	Note: For ammonium hydroxide spike counting resulted at the limit of significance when compared with the solvent (water). We did not observed a convincing effect for any replicate.	13.8333	4.1426
Phenylaceic acid (ac4)	16	7	7	10	-6	-7	0.710093		4.5	3.7305
2-phenyletylamine (ac1/ac4)	43	26	24	7	47	11	0.0450213	*	26.3333	6.63157
Ammonia (ac1/ac4)	44	24	23	14	20	28	0.00319233	*	25.5	4.16133
Cadaverine (ac2)	19	4	10	-7	-8	7	0.71492		4.16667	4.2223
Spermidine (ac2)	3	-17	0	-13	12	10	0.510121		-0.833333	4.85398
Hexylamine	37	52	44	9	35	20	0.00279706	*	32.8333	6.44679
Triethylamine	23	-15	-2	13	-14	2	0.843795		1.16667	6.10692
Buthylamine	26	2	23	22	28	12	0.0271386	*	18.8333	4.05312
Benzaldehyde	11	6	-1	2	4	7	0.95993		4.83333	1.70131
Beta citronellol	10	-9	4	10	8	-10	0.634056		2.16667	3.79839
Formic acid	-9	7	1	8	4	10	0.79693		3.5	2.81366
Acetic acid (ac2)	9	-14	1	16	-11	2	0.729034		0.5	4.68152
Propionic acid	-1	2	3	3	3	5	0.925767		2.5	0.806226
Butanoic acid	3	2	15	5	0	11	0.169313		6	2.36643
Hexanoic acid	2	4	9	5	2	-6	1		2.66667	2.02759
Octanoi acid	0	7	-1	6	6	2	0.808096		3.33333	1.40633
Solvent - Water	0	6	7	-4	1	6	SOLV		2.66667	1.78263
Solvent - Ethanol	-4	11	-1	8	7	9	SOLV		5	2.46306
