## Supplementary data file 2 for "Heterologous expression of insect IRs in transgenic *Drosophila melanogaster*"

### Sheet: Sheet1
Male				Female					DsuzIR64a	Variable 1	Variable 2
DsuzIR64a - N = 15				DsuzIR64a - N = 7					Minimum	22	10
Antenna	Neurons	Mean	Stdev	Antenna	Neurons	Mean	Stdev		Q1	25	18
1	22	28.9333	5.68792	1	10	24.7143	10.2586		Median	29	24
2	24			2	29				Q3	32	32.5
3	35			3	17				Maximum	43	38
4	25			4	38
5	31			5	24				Mean	28.9333	24.7143
6	26			6	36				Range	21	28
7	43			7	19				IQR	7	14.5
8	29								Lower cutoff	14.5	-3.75
9	33								Higher cutoff	42.5	54.25
10	33
11	30
12	31
13	22
14	25
15	25
MWU-test: Nm = 15; Nf = 7; p = 0.32218; ɑ = 0.05; U = 38 - NOT SIGNIFICANT
