## Supplementary data file 3 for "Heterologous expression of insect IRs in transgenic *Drosophila melanogaster*"

### Sheet: CpomIR41a
STIMULUS
DOSE	0.1	1	2	3	4	5	10	15	20	30	40	60	90
% neat ligand in solvent	0.1	0.1	1	1	1	1	1	1	1	1	2	3	3
μL stimulus	1	10	2	3	4	5	10	15	20	30	20	20	30
μL neat ligand in stimulus	0.001	0.01	0.02	0.03	0.04	0.05	0.1	0.15	0.2	0.3	0.4	0.6	0.9
mol Putrescine/stimulus	9.94895e-09	9.94895e-08	1.98979e-07	2.98469e-07	3.97958e-07	4.97448e-07	9.94895e-07	1.49234e-06	1.98979e-06	2.98469e-06	3.97958e-06	5.96937e-06	8.95406e-06
mol Spermidine/stimulus	6.36833e-09	6.36833e-08	1.27367e-07	1.9105e-07	2.54733e-07	3.18417e-07	6.36833e-07	9.5525e-07	1.27367e-06	1.9105e-06	2.54733e-06	3.821e-06	5.7315e-06
mol Hexyl amine/stimulus	7.56992e-09	7.56992e-08	1.51398e-07	2.27098e-07	3.02797e-07	3.78496e-07	7.56992e-07	1.13549e-06	1.51398e-06	2.27098e-06	3.02797e-06	4.54195e-06	6.81293e-06
RAW DATA
Putrescine DOSE	0.1	2	3	5	10	15	20	30	60	90
rep1	-	-	-	-	21	-	34	55	45	33
rep2	-	-	-	31	50	47	45	24	14	-
rep3	-	-	-	58	58	59	54	42	60	57
rep4	-	-	-	6	24	15	30	22	39	22		Parameter		Value	Std.Err
rep5	-	-	-	39	40	27	43	40	15	49		Fmax (spikes/0.5s)		38.62	1.593
rep6	-	-	-	22	48	43	44	50	59	15		Hill coeff.		1.833	0.6107
rep7	-7	55	39	-	-	-	57	-	-	-		EC50 (mol)		2.234e-07	2.926e-08
rep8	11	1	9	-	-	-	24	-	-	-
rep9	10	9	31	-	-	-	53	-	-	-
rep10	7	23	35	-	-	-	38	-	-	-
rep11	2	14	11	-	-	-	25	-	-	-
rep12	9	15	15	-	-	-	25	-	-	-
rep13	-2	-	7	-	-	-	15	-	-	-
Average	4.28571	19.5	21	31.2	40.1667	38.2	37.4615	38.8333	38.6667	35.2
StdErr	2.57935	7.69307	5.10835	8.65679	6.06859	7.73563	3.66133	5.47976	8.32132	7.91454
Spermidine DOSE	0.1	1	2	3	5	10	15	20	30	60
rep1	-	-	-	-	-	28	-	34	17	10
rep2	-	-	-	-	26	39	36	46	18	-
rep3	-	-	-	-	50	63	64	67	51	58
rep4	-	-	-	-	25	26	12	29	32	38		Parameter		Value	Std.Err
rep5	-	-	-	-	47	51	52	31	30	26		Fmax (spikes/0.5s)		36.84	4.115
rep6	-	-	-	-	24	44	30	50	42	19		Hill coeff.		1.235	0.7201
rep7	1	23	38	42	-	-	-	-	-	-		EC50 (mol)		8.494e-08	3.266e-08
rep8	-5	12	12	25	-	-	-	37	-	-
rep9	17	8	16	9	-	-	-	48	-	-
rep10	3	37	30	18	-	-	-	26	-	-
rep11	1	4	0	12	-	-	-	41	-	-
rep12	4	19	20	20	-	-	-	30	-	-
rep13	10	22	35	6	-	-	-	17	-	-
Average	4.42857	17.8571	21.5714	18.8571	34.4	41.8333	38.8	38	31.6667	30.2
StdErr	2.68911	4.18289	5.14484	4.58999	5.78446	5.73537	8.97998	3.84747	5.43241	8.32106
Hexylamine DOSE	0.1	1	2	3	5	10	15	20	60
rep1	-	-	-	-	-	16	-	20	1
rep2	-	-	-	-	10	34	5	4	-
rep3	-	-	-	-	23	11	16	18	1
rep4	-	-	-	-	10	28	19	24	26			Parameter		Value	Std.Err
rep5	-	-	-	-	27	46	22	39	24			Fmax (spikes/0.5s)		17.21	2.849
rep6	-	-	-	-	20	15	5	12	12			Hill coeff.		1.864	1.505
rep7	0	5	13	7	-	6	-	-	-			EC50 (mol)		1.665e-07	6.89e-08
rep8	-1	6	4	20	-	27	-	-	-
rep9	-7	12	12	2	-	6	-	-	-
rep10	-2	28	13	4	-	11	-	-	-
rep11	3	10	2	3	-	52	-	-	-
rep12	25	-5	-4	4	-	-4	-	-	-
rep13	-2	-5	1	10	-	26	-	-	-
Average	2.28571	7.28571	5.85714	7.14286	18	21.0769	13.4	19.5	12.8
StdErr	3.95037	4.27459	2.57671	2.37475	3.44964	4.52976	3.55809	4.82873	5.37959
NORMALIZATION
Putrescine DOSE	0.1	2	3	5	10	15	20	30	60	90
rep1	-	-	-	-	0.617647	-	1	1.61765	1.32353	0.970588
rep2	-	-	-	0.688889	1.11111	1.04444	1	0.533333	0.311111	-
rep3	-	-	-	1.07407	1.07407	1.09259	1	0.777778	1.11111	1.05556
rep4	-	-	-	0.2	0.8	0.5	1	0.733333	1.3	0.733333		Parameter		Value	Std.Err
rep5	-	-	-	0.906977	0.930233	0.627907	1	0.930233	0.348837	1.13953		Fmax [(spks/0.5s)/spks]		0.9699	0.06589
rep6	-	-	-	0.5	1.09091	0.977273	1	1.13636	1.34091	0.340909		Hill coeff.		1.15	0.443
rep7	-0.122807	0.964912	0.684211	-	-	-	1	-	-	-		EC50 (mol)		1.92e-07	4.574e-08
rep8	0.458333	0.0416667	0.375	-	-	-	1	-	-	-
rep9	0.188679	0.169811	0.584906	-	-	-	1	-	-	-
rep10	0.184211	0.605263	0.921053	-	-	-	1	-	-	-
rep11	0.08	0.56	0.44	-	-	-	1	-	-	-
rep12	0.36	0.6	0.6	-	-	-	1	-	-	-
rep13	-0.133333	-	0.466667	-	-	-	1	-	-	-
Average	0.145012	0.490276	0.581691	0.673988	0.937329	0.848443	1	0.954781	0.955916	0.847984
StdErr	0.0846932	0.136547	0.0693594	0.153217	0.0803311	0.119305	0	0.156093	0.200845	0.143769
Spermidine DOSE	0.1	1	2	3	5	10	15	20	30	60
rep1	-	-	-	-	-	0.823529	-	1	0.5	0.294118
rep2	-	-	-	-	0.577778	0.866667	0.8	1.02222	0.4	-
rep3	-	-	-	-	0.925926	1.16667	1.18519	1.24074	0.944444	1.07407
rep4	-	-	-	-	0.833333	0.866667	0.4	0.966667	1.06667	1.26667		Parameter		Value	Std.Err
rep5	-	-	-	-	1.09302	1.18605	1.2093	0.72093	0.697674	0.604651		Fmax [(spks/0.5s)/spks]		0.9021	0.09377
rep6	-	-	-	-	0.545455	1	0.681818	1.13636	0.954545	0.431818		Hill coeff.		1.201	0.683
rep7	0.0175439	0.403509	0.666667	0.736842	-	-	-	-	-	-		EC50 (mol)		7.163e-08	2.873e-08
rep8	-0.208333	0.5	0.5	1.04167	-	-	-	1.54167	-	-
rep9	0.320755	0.150943	0.301887	0.169811	-	-	-	0.90566	-	-
rep10	0.0789474	0.973684	0.789474	0.473684	-	-	-	0.684211	-	-
rep11	0.04	0.16	0	0.48	-	-	-	1.64	-	-
rep12	0.16	0.76	0.8	0.8	-	-	-	1.2	-	-
rep13	0.666667	1.46667	2.33333	0.4	-	-	-	1.13333	-	-
Average	0.0681521	0.491356	0.509671	0.617001	0.795103	0.984929	0.855261	1.09932	0.760555	0.734266
StdErr	0.104563	0.179525	0.282038	0.109961	0.104136	0.0652497	0.154044	0.0828962	0.110604	0.187206
Hexylamine DOSE	0.1	1	2	3	5	10	15	20	60
rep1	-	-	-	-	-	0.470588	-	0.588235	0.0294118
rep2	-	-	-	-	0.222222	0.755556	0.111111	0.0888889	#VALUE!
rep3	-	-	-	-	0.425926	0.203704	0.296296	0.333333	0.0185185
rep4	-	-	-	-	0.333333	0.933333	0.633333	0.8	0.866667			Parameter		Value	Std.Err
rep5	-	-	-	-	0.627907	1.06977	0.511628	0.906977	0.55814			Fmax [(spks/0.5s)/spks]		0.47	0.08032
rep6	-	-	-	-	0.454545	0.340909	0.113636	0.272727	0.272727			Hill coeff.		2.311	2.174
rep7	0	0.0877193	0.22807	0.122807	-	0.105263	-	-	-			EC50 (mol)		1.726e-07	6.907e-08
rep8	-0.0416667	0.25	0.166667	0.833333	-	1.125	-	-	-
rep9	-0.132075	0.226415	0.226415	0.0377358	-	0.113208	-	-	-
rep10	-0.0526316	0.736842	0.342105	0.105263	-	0.289474	-	-	-
rep11	0.12	0.4	0.08	0.12	-	2.08	-	-	-
rep12	1	-0.2	-0.16	0.16	-	-0.16	-	-	-
rep13	-0.133333	-0.333333	0.0666667	0.666667	-	1.73333	-	-	-
Average	0.108613	0.166806	0.135703	0.292258	0.412787	0.696933	0.333201	0.49836	0.349093
StdErr	0.152093	0.136341	0.0608726	0.120374	0.0673872	0.185724	0.105074	0.130619	0.162618

### Sheet: DsuzIR75d
STIMULUS
DOSE	0.15	0.5	1	3	5	10	15	20	30	60	90
% neat ligand in solvent	0.1	0.1	1	1	1	1	1	1	3	3	3
μL stimulus	1.5	5	1	3	5	10	15	20	10	20	30
μL neat ligand in stimulus	0.0015	0.005	0.01	0.03	0.05	0.1	0.15	0.2	0.3	0.6	0.9
mol Hexanoic acid/stimulus	1.19964e-08	3.99879e-08	7.99759e-08	2.39928e-07	3.99879e-07	7.99759e-07	-	1.59952e-06	-	-	-
mol Triethylamine/stimulus	-	-	-	-	3.58731e-07	-	1.07619e-06	1.43492e-06	2.15239e-06	4.30477e-06	6.45716e-06
mol Butylamine/stimulus	-	-	-	-	5.05879e-07	-	1.51764e-06	2.02352e-06	3.03527e-06	6.07055e-06	9.10582e-06
RAW DATA
Hexanoic acid DOSE	0.15	0.5	1	3	5	10	20
rep1	-	-	-	-	52	-	48
rep2	-	-	-	68	67	-	63
rep3	-	-	-	6	1	-	59
rep4	-	-	-	22	1	12	8		Parameter		Value	Std.Err
rep5	3	5	11	3	3	27	1		Fmax (spikes/0.5s)		41.38	1.667
rep6	-6	0	3	4	-	18	-		Hill coeff.		2.501	0.3859
rep7	3	-6	-8	3	-	63	-		EC50 (mol)		3.261e-07	1.962e-08
rep8	-4	-1	-7	-8	-	62	-
rep9	-5	2	0	15	-	48	62
Average	-1.8	0	-0.2	14.125	24.8	38.3333	40.1667
StdErr	1.98494	1.81659	3.48425	8.31401	14.368	9.12384	12.6219
Triethyalmine DOSE	5	15	20	30	60	90
rep1	-9	-21	-24	-11	-9	3
rep2	-1	2	7	-1	10	-
rep3	-3	-1	2	9	10	-
rep4	9	11	5	-	2	9
rep5	32	21	32	24	10	-
Average	5.6	2.4	4.4	5.25	4.6	6
StdErr	7.20833	6.99714	8.89157	7.4652	3.73631	3
Hexylamine DOSE	5	15	20	30	60	90
rep1	-10	-11	-9	-17	-18	-
rep2	-17	-1	-4	-28	-4	1
rep3	25	15	23	12	33	-
rep4	9	18	11	13	2	0
rep5	9	5	14	8	8	11
rep6	37	19	16	10	15	23
Average	8.83333	7.5	8.5	-0.333333	6	8.75
Std.Err.	8.32032	4.89728	5.0514	7.18641	7.0852	5.35996
NORMALIZED DATA
Hexanoic acid DOSE	0.15	0.5	1	3	5	10	20
rep1	-	-	-	-	1.08333	-	1
rep2	-	-	-	1.07937	1.06349	-	1
rep3	-	-	-	0.101695	0.0169492	-	1		Parameter		Value	Std.Err
rep4	-	-	-	1.83333	0.0833333	1	0.666667		Fmax [(spks/0.5s)/spks]		0.9527	0.1688
rep5	0.111111	0.185185	0.407407	0.111111	0.111111	1	0.037037		Hill coeff.		1.973	1.109
rep6	-0.333333	0	0.166667	0.222222	-	1	-		EC50 (mol)		2.976e-07	8.919e-08
rep7	0.047619	-0.0952381	-0.126984	0.047619	-	1	-
rep8	-0.0645161	-0.016129	-0.112903	-0.129032	-	1	-
rep9	-0.104167	0.0416667	0	0.3125	-	1	1.29167
Average	-0.0686572	0.0230969	0.0668373	0.447352	0.471644	1	0.832562
StdErr	0.0765403	0.0462021	0.100074	0.235804	0.246167	0	0.178444
